# GABAergic interneuron pathology in schizophrenia: a systematic review and meta-analysis across cell-types, brain areas, and cortical layers

**DOI:** 10.1101/2025.05.23.655812

**Authors:** Aidan G. Mulvey, Kaitlyn M. Gabhart, Tineke Grent-’t-Jong, Suzana Herculano-Houzel, Peter J. Uhlhaas, André M. Bastos

**Affiliations:** Department of Psychology, Vanderbilt University, Nashville, TN; Department of Psychology, Yale University, New Haven, CT; Department of Clinical and Counseling Psychology, Columbia University, New York, NY; Department of Child and Adolescent Psychiatry, Charité-Universitätsmedizin, Berlin; Vanderbilt Brain Institute, Vanderbilt University, Nashville, TN

## Abstract

**Introduction:** GABAergic interneurons are implicated in the pathophysiology of schizophrenia, yet evidence regarding the nature of deficits across brain areas and interneuron subtypes remains conflicting. We adopted a meta-analytic, multi-level linear modeling approach to identify interneurons, cortical layers, and brain areas involved, and the implications for circuit functions in schizophrenia.

**Methods:** Following PRISMA guidelines, we conducted a systematic search and meta-analysis from inception to November 2025, for studies examining parvalbumin, somatostatin, calbindin, and calretinin interneuron density or mRNA expression in schizophrenia. We included data from 44 studies, comprising 736 individuals with schizophrenia and 814 healthy controls. Non-cell-specific, non-human, or indirect proxy studies were excluded. Linear mixed-effects models quantified deficits while accounting for cortical layer, cell-type, and brain area, providing a map of interneuron pathology. We further analyzed changes in GABAergic interneurons to determine whether deficits preferentially target cortical layers, cell-types, and brain areas more associated with *top-down* or *bottom-up* processing.

**Results:** Parvalbumin and somatostatin interneurons showed robust reductions, particularly in layers 3/4, whilst calbindin and calretinin interneurons were less affected. Deficits were widespread across cortical and subcortical regions. Contrasts revealed that schizophrenia is characterized by interneuron deficits preferentially affecting bottom-up signaling—notably parvalbumin and somatostatin interneurons in layers 3/4, which are critical for gamma-band synchronization and feedforward sensory processing.

**Discussion:** These findings provide the most comprehensive meta-analysis on GABAergic interneurons in schizophrenia to-date, as well as a novel perspective on circuit dysfunctions, with implications for computational models. These results highlight the need for more widespread sampling across the brain using methodologies that can pinpoint deficits in molecularly more precise ways.
