## Supplemental Table 1 for "GABAergic interneuron pathology in schizophrenia: a systematic review and meta-analysis across cell-types, brain areas, and cortical layers"

### Sheet: All studies
	#	Author	Year	Method	Unit	Fixation Method	Area	Cell Type	N HC	N SCZ	Laminar	Cohort Pairing	Tissue Repository	HC Medication Status	HC Sex	HC Age (Mean ± SD, years)	HC Brain pH (Mean ± SD)	HC PMI (Mean ± SD, hours)	HC RNA Integrity Number (Mean ± SD)	HC Cause of Death	HC Substance Use	SZ Medication Status	SZ Sex	SZ Age (Mean ± SD, years)	SZ Brain pH	SZ PMI (Mean ± SD, hours)	SZ RNA Integrity Number (Mean ± SD)	SZ Cause of Death	SZ Substance Use	Reagent Manufacturer	Where data was collected from	Method of data acquisition	PV Effect Size (Hedges' g ± variance)	CB Effect Size (Hedges' g ± variance)	CR Effect Size (Hedges' g ± variance)	SST Effect Size (Hedges' g ± variance)	Overall risk of bias	Main reasons for risk of bias
	Density
https://onlinelibrary.wiley.com/doi/10.1111/j.1440-1789.2007.00867.x	1	Sakai	2007	ICC	cells/mm2	Formalin	BA 9	PV, CB, CR	5	7	Y	Group Matched	Tokyo Institute of Psychiatry and Matsuzawa Hospital (Tokyo, Japan)		2M/3F	56.8 ± 5.81				Heart/respiratory failure 3, liver failure 2	Past alcohol/drug abuse or dependence 1/5		3M/4F	47.4 ± 7.63				Heart/respiratory failure 2, renal failure 1, cancer 3, thyroid crisis 1 (n=7)	Past alcohol/drug abuse or dependence 1/7	PV: Abcam CB: Sigma CR: Sigma	Table 2	Directly from table 2	PFC: -0.985 ± 0.333	PFC: -0.872 ± 0.324	PFC: -0.945 ± 0.329	NA	Moderate	Age/sex matched; PMI/pH not reported
																																	PFC (L1): -0.583 ± 0.306 PFC (L2): -1.128 ± 0.345 PFC (L3): -1.087 ± 0.341 PFC (L4): -0.949 ± 0.330 PFC (L5): -1.443 ± 0.379 PFC (L6): -1.443 ± 0.379	PFC (L1): -0.879 ± 0.324 PFC (L2): -1.603 ± 0.399 PFC (L3): -0.840 ± 0.322 PFC (L4): -0.827 ± 0.321 PFC (L5): -0.630 ± 0.309 PFC (L6): -0.630 ± 0.309	PFC (L1): -1.682 ± 0.410 PFC (L2): -1.309 ± 0.364 PFC (L3): -1.256 ± 0.358 PFC (L4): -0.409 ± 0.299 PFC (L5): -0.794 ± 0.318 PFC (L6): -0.794 ± 0.318	NA
https://www.sciencedirect.com/science/article/pii/S0278584603002549?via%3Dihub#FIG2	2	Tooney & Chahl	2004	IHC	number (of cells) / mm2	Formalin	BA 9	PV, CB, CR	6	6	Y	Individually Matched	New South Wales Tissue Resource Centre	No psychotropic medication	5M/1F	43.0 ± 14.0		20.6 ± 7.0		Suicide 3, ischemic heart disease 3	Not reported (substance abuse was an exclusion criterion)	All on antipsychotics (various forms over years)	5M/1F	43.7 ± 15.7		16.9 ± 9.5		Suicide 2, ischemic heart disease 2, cardiac arrhythmia 1, lithium toxicity/organ failure 1	Not reported (substance abuse was an exclusion criterion)	PV: Sigma CB: Sigma CR: Swant	Figure 2	Webplot manual extraction of mean and SEM	PFC: 0.599 ± 0.299	PFC: 0.109 ± 0.285	PFC: 0.336 ± 0.289	NA	Moderate	Good age/sex/PMI matching; pH not reported
																																	PFC (L1): 0.000 ± 0.000 PFC (L2): -0.304 ± 0.288 PFC (L3): 0.334 ± 0.289 PFC (L4): 0.945 ± 0.321 PFC (L5): 0.804 ± 0.311 PFC (L6): 0.843 ± 0.314	PFC (L1): -0.391 ± 0.290 PFC (L2): 0.277 ± 0.287 PFC (L3): -0.262 ± 0.287 PFC (L4): 0.237 ± 0.286 PFC (L5): 0.109 ± 0.285 PFC (L6): 0.586 ± 0.298	PFC (L1): 0.535 ± 0.296 PFC (L2): 0.217 ± 0.286 PFC (L3): 0.586 ± 0.298 PFC (L4): 0.987 ± 0.325 PFC (L5): 0.866 ± 0.315 PFC (L6): -0.338 ± 0.289	NA
https://link.springer.com/article/10.1007/s007020200072	3	Reynolds	2002	ICC	cells/mm2	Formalin	BA 46	PV, CB, CR	15	15	Y	Group Matched	Stanley Medical Research Institute		9M/6F	48.1 ± 9.75				NR	Toxicological examination carried out on all cases; results not reported.	lifetime antipsychotic exposure	9M/6F	44.2 ± 9.25				NR	Toxicological examination carried out on all cases; results not reported	PV: Sigma CB: Sigma CR: Swant	Table 2	Directly from table 2	EC: -0.584 ± 0.132 PFC: -0.481 ± 0.130	PFC: -0.296 ± 0.128	EC: -0.070 ± 0.126 PFC: -0.163 ± 0.127	NA	Moderate	Age/sex matched; limited PMI/pH data
https://link.springer.com/article/10.1007/s007020200072							BA 28	PV, CR	15	15	Y		Stanley Medical Research Institute		9M/6F	48.1 ± 9.75						lifetime antipsychotic exposure	9M/6F	44.2 ± 9.25						PV: Sigma CR: Swant	Table 2	Directly from table 2	PFC (L1): 0.000 ± 0.000 PFC (L2): -0.552 ± 0.131 PFC (L3): -0.829 ± 0.138 PFC (L4): -0.271 ± 0.127 PFC (L5): -0.777 ± 0.136 PFC (L6): -0.777 ± 0.136 EC (L1): 0.000 ± 0.000 EC (L2): -0.577 ± 0.132 EC (L3): -0.904 ± 0.140 EC (L5): -0.537 ± 0.131 EC (L6): -0.537 ± 0.131	PFC (L1): -0.227 ± 0.127 PFC (L2): -0.435 ± 0.129 PFC (L3): -0.642 ± 0.133 PFC (L4): -0.529 ± 0.131 PFC (L5): -0.055 ± 0.126 PFC (L6): -0.055 ± 0.126	PFC (L1): -0.146 ± 0.127 PFC (L2): -0.182 ± 0.127 PFC (L3): -0.369 ± 0.128 PFC (L4): 0.011 ± 0.126 PFC (L5): -0.732 ± 0.135 PFC (L6): -0.732 ± 0.135 EC (L1): -0.074 ± 0.126 EC (L2): 0.118 ± 0.126 EC (L3): -0.382 ± 0.129 EC (L5): -0.313 ± 0.128 EC (L6): -0.313 ± 0.128		Moderate	Age/sex matched; limited PMI/pH data
https://www.sciencedirect.com/science/article/pii/S0920996496001223	4	Beasley & Reynolds	1997	IHC	neurons/mm2		BA 10	PV	22	18	Y	Group Matched	Did not specify		NR (matched for gender)	62.7 ± 18.8		42.3 ± 4.1 (SEM)		Known but not reported; authors state COD could not be related to PV changes	NR		NR (matched for gender)	69.5 ± 15.7		33.8 ± 10.9 (SEM)		Known but not reported	NR	PV: ICN Biochemicals	Figure 2	Webplot extraction of mean +- SEM	PFC: -0.507 ± 0.100	NA	NA	NA	High	Missing pH, limited medication details
																																	PFC (L1): 0.000 ± 0.000 PFC (L2): -0.353 ± 0.099 PFC (L3): -0.642 ± 0.102 PFC (L4): -0.700 ± 0.103 PFC (L5): -0.581 ± 0.101 PFC (L6): -0.581 ± 0.101	NA	NA	NA
https://www.sciencedirect.com/science/article/pii/S0006322302013604?via%3Dihub#FIG2	5	Beasley	2002	ICC	cells/mm2	Formalin	BA 9	PV, CB, CR	15	15	Y	Group Matched	Stanley Medical Research Institute	No psychotropic medication	9M/6F	48.1 ± 10.7	6.27 ± 0.24	23.7 ± 9.9		Cardiopulmonary disease 13, accident 2	Current alcohol/drug abuse 0/15	14 on antipsychotics, 1 neuroleptic-free (lifetime dose: min 0, median 35,000, max 200,000 mg fluphenazine equivalents)	9M/6F	44.2 ± 13.1	6.16 ± 0.26	33.7 ± 14.6		Cardiopulmonary disease 7, suicide 7, other 1	Current alcohol/drug abuse 3/15	PV: Sigma CB: Sigma CR: Swant	Table 2	Directly from table 2	PFC: -0.532 ± 0.131	PFC: -0.519 ± 0.131	PFC: -0.095 ± 0.126	NA	Moderate	Good matching on age/sex/PMI/pH
																																	PFC (L1): 0.000 ± 0.000 PFC (L2): -0.390 ± 0.129 PFC (L3): -0.719 ± 0.135 PFC (L4): -0.655 ± 0.133 PFC (L5): -0.486 ± 0.130 PFC (L6): -0.486 ± 0.130	PFC (L1): -0.269 ± 0.127 PFC (L2): -1.001 ± 0.143 PFC (L3): -0.718 ± 0.135 PFC (L4): 0.036 ± 0.126 PFC (L5): -0.697 ± 0.134 PFC (L6): -0.697 ± 0.134	PFC (L1): 0.046 ± 0.126 PFC (L2): -0.127 ± 0.126 PFC (L3): -0.345 ± 0.128 PFC (L4): -0.497 ± 0.130 PFC (L5): 0.108 ± 0.126 PFC (L6): 0.108 ± 0.126	NA
https://www.sciencedirect.com/science/article/pii/S0891061801001132?via%3Dihub	6	Reynolds & Beasley	2001	IHC	relative density (cells/mm2)	PFA	BA 9	PV, CR	22	18	Y	Group Matched	Corsellis Collection, Runwell Hospital, Wickford, Essex		14M/8F	62.7 ± 18.8				NR	NR	Most on antipsychotics, a few drug-free (number not specified)	12M/6F	69.5 ± 15.7				NR	NR	PV: ICN Biochemicals CR: Swant	Figures 2, 3	Webplot manual extraction of mean and SEM	PFC: -0.056 ± 0.097	NA	PFC: 0.038 ± 0.097	NA	High	Missing pH, limited covariate data
																																	PFC (L1): 0.000 ± 0.000 PFC (L2): -0.080 ± 0.097 PFC (L3): -0.080 ± 0.097 PFC (L4): -0.073 ± 0.097 PFC (L5): -0.084 ± 0.097 PFC (L6): -0.084 ± 0.097	NA	PFC (L1): 0.089 ± 0.097 PFC (L2): 0.138 ± 0.097 PFC (L3): -0.070 ± 0.097 PFC (L4): -0.099 ± 0.097 PFC (L5): 0.000 ± 0.097 PFC (L6): 0.000 ± 0.097	NA
https://www.nature.com/articles/npp201624#Fig2	7	Enwright	2016	IHC	cells/mm2 - fig 2a	PFA	BA 9	PV	28	28	Y (L3)	Individually Matched	University of Pittsburgh Brain Tissue Donation Program	No psychotropic medication	20M/8F	47 ± 10.1		13.1 ± 6.2		Assessed as a covariate; values not reported	Assessed as a covariate; values not reported	24 on antipsychotics at time of death, 4 off (at least 2 of those 4 had prior exposure)	20M/8F	45.8 ± 9.5		13.2 ± 7.7		Assessed as a covariate; values not reported	Assessed as a covariate; values not reported	NA	FIgure 2	Webplot manual extraction of data points; Calculated mean and SEM	PFC (L3): -0.140 ± 0.070	NA	NA	NA	Low	Strong PFC (BA9) focus, good N (28/28). Matches patterns of other recent well-matched studies.
https://www.science.org/doi/10.1126/sciadv.abn8367#sec-2	8	Batiuk	2022	IHC	cells/cm2	Alcohol-based	BA 9	PV, CR, CB	10	10	Y	Unmatched	Netherlands Brain Bank (NBB) Netherlands Institute for Neuroscience, Amsterdam (open access: www.brainbank.nl), the Oxford Brain Bank (OBB), the Human Brain Tissue Bank (HBTB; Semmelweis University, Hungary), and the Newcastle Brain Bank, UK (Newcastle)			62.5				NR	Smoking reported as balanced between groups but values not reported			62.5				NR	NR	PV: Abcam CB: Swant CR: Chemicon	Figures 3C, 3J	Webplot manually extracted mean and error bars (+/- SD); Calculated SEM	PFC: -0.301 ± 0.186	PFC: -0.165 ± 0.285	PFC: -0.206 ± 0.185	NA	High	Missing pH, limited covariate data
																																	PFC (L1): -0.187 ± 0.184 PFC (L2): -0.625 ± 0.193 PFC (L3): -0.266 ± 0.185 PFC (L4): 0.025 ± 0.183 PFC (L5): -0.250 ± 0.185 PFC (L6): -0.572 ± 0.192	PFC (L1): 0.925 ± 0.320 PFC (L2): -0.437 ± 0.292 PFC (L3): 0.008 ± 0.284 PFC (L4): -0.327 ± 0.288 PFC (L5): -0.405 ± 0.291 PFC (L6): -0.149 ± 0.285	PFC (L1): 0.091 ± 0.184 PFC (L2): -0.405 ± 0.188 PFC (L3): -0.296 ± 0.186 PFC (L4): -0.086 ± 0.184 PFC (L5): -0.227 ± 0.185 PFC (L6): -0.104 ± 0.184	NA
https://www.sciencedirect.com/science/article/pii/S0006322306005440?via%3Dihub	9	Pantazopoulos	2007	ICC	log of Nd PVB-IR neurons/mm3	PFA	BA 28	PV	16	10	Y	Unmatched	Harvard Brain Tissue Resource Center	No psychotropic medication	11M/5F	64.1 ± 13.1		21.5 ± 5.6		Pneumonia 4, cardiac arrest 2, cardiopulmonary failure 1, sepsis 1, pulmonary edema 1, unknown 1	Not reported (substance abuse was an exclusion criterion)	9 on antipsychotics, 1 on lithium, adherence varied (3 good, 5 poor, 2 unknown)	3M/7F	62.4 ± 17.8		20.3 ± 6.8		Cancer 4, cardiac arrest 3, pneumonia 1, cardiac arrest/pancreatitis 1, suicide by hanging 1	Not reported (substance abuse was an exclusion criterion)	PV: Sigma	Figure 6		EC: -0.555 ± 0.158	NA	NA	NA	Moderate	Moderate
																																	EC (L2): -0.848 ± 0.166 EC (L3): -0.848 ± 0.166 EC (L4): -0.362 ± 0.155 EC (L5): -0.362 ± 0.155 EC (L6): -0.362 ± 0.155	NA	NA	NA
https://psychiatryonline.org/doi/epdf/10.1176/ajp.154.7.1013	10	Woo	1997	IHC	neurons/mm2		BA 17, 9, 46	PV	15	15	N	Individually Matched		No psychotropic medication		NA		11.3 ± 5.4		NR	NR			NA		11.7 ± 5.6		NR	NR	NA	Table 1	Directly from Table 1 (Mean and SD); Calculated SEM	V1: -0.245 ± 0.127 PFC: -0.043 ± 0.126 PFC: 0.056 ± 0.126	NA	NA	NA	High	Older study, limited pH/medication data
https://www.sciencedirect.com/science/article/pii/S0925492797000206?via%3Dihub	11	Kalus	1997	IHC	soma profile density (profiles/mm2)	PFA	BA 24	PV	5	5	Y	Individually Matched	University Hospital of Wurzburg, Psychiatric State Hospital of Wieslock, Psychiatric State Hospital of Lohr	No psychotropic medication	3M/2F	66.0 ± 20.1		23.6 ± 14.3		Intoxication 1, acute myocardial infarction 2, pulmonary embolus 1, pneumonia 1	NR	On neuroleptics	3M/2F	60.2 ± 20.6		23.0 ± 17.2		Exposure to cold 1, asphyxia by alimentary bolus 1, pneumonia 1, aortic aneurysm 1, acute myocardial infarction 1	NR	PV: Sigma	Figure 5	Webplot manually extracted mean and error bars (+/- SD); Calculated SEM	ACC: 1.445 ± 0.431	NA	NA	NA	High	Small sample, limited covariate reporting
																																	ACC (L2): 0.801 ± 0.358 ACC (L3): 0.310 ± 0.331 ACC (L5): 3.799 ± 1.048 ACC (L6): -0.589 ± 0.344	NA	NA	NA
https://www.sciencedirect.com/science/article/pii/0165178195027203?via%3Dihub	12	Daviss & Lewis	1995	IHC	density	PFA	BA 9, 46	CB, CR	5	5	Y	Individually Matched	Allegheny County Office of the Medical Examiner	No psychotropic medication		53.4 ± 16.8		10.1 ± 6.0		ASCVD, thermal burns, pulmonary embolus, pneumonia	NR			52.0 ± 18.8		11.6 ± 6.0		ASCVD, aortic aneurysm, pulmonary embolus, suicide (n=5)	One subject met criteria for alcohol dependence	CB: Swant CR: Swant	Table 2	Directly from Table 1 (Mean and SD); Calculated SEM	NA	PFC (BA9): 0.651 ± 0.348 PFC (BA46): 0.607 ± 0.345	PFC (BA9): 0.395 ± 0.334 PFC (BA46): 0.424 ± 0.335	NA	High	Very early study, poor covariate reporting
																																	NA	PFC (L1): 0.900 ± 0.367 PFC (L2): 0.825 ± 0.360 PFC (L3): 1.447 ± 0.431 PFC (L4): 0.660 ± 0.348 PFC (L5): 1.051 ± 0.382 PFC (L6): 1.051 ± 0.382 PFC (L1): 1.071 ± 0.384 PFC (L2): 0.661 ± 0.348 PFC (L3): 1.616 ± 0.457 PFC (L4): 0.937 ± 0.370 PFC (L5): 1.156 ± 0.393 PFC (L6): 1.156 ± 0.393	PFC (L1): 0.262 ± 0.330 PFC (L2): 0.612 ± 0.345 PFC (L3): 1.101 ± 0.387 PFC (L4): 0.208 ± 0.328 PFC (L5): 1.149 ± 0.392 PFC (L6): 1.149 ± 0.392 PFC (L1): 0.487 ± 0.338 PFC (L2): 0.830 ± 0.361 PFC (L3): 0.216 ± 0.329 PFC (L4): 0.580 ± 0.343 PFC (L5): 0.254 ± 0.330 PFC (L6): 0.254 ± 0.330	NA
https://etd.ohiolink.edu/acprod/odb_etd/ws/send_file/send?accession=kent1381416068&disposition=inline	13	Dupper	2013	IHC	neurons/mm3	Frozen	BA 9, 46, 41, 44	CB	5	3	Y	Unmatched	Mount Sinai School of Medicine Brain Bank		3M/2F	84.0 ± 2.74				NR	NR		1M/2F	71.7 ± 2.08				NR	NR	CB: Swant	Table 2	Directly from Table 2 (Mean and SD); Calculated SEM	NA	A1: 0.375 ± 0.412 BrA: -0.051 ± 0.403 PFC (BA9): -0.104 ± 0.404 PFC (BA46): -1.006 ± 0.467	NA	NA	Moderate	Moderate covariate balance but small N
																																	NA	PFC BA9 (L2): -0.185 ± 0.405 PFC BA9 (L3): -0.185 ± 0.405 PFC BA9 (L5): 0.280 ± 0.408 PFC BA9 (L6): 0.280 ± 0.408 PFC BA46 (L2): -0.822 ± 0.446 PFC BA46 (L3): -0.822 ± 0.446 PFC BA46 (L5): -1.259 ± 0.502 PFC BA46 (L6): -1.259 ± 0.502 A1 (L2): 1.571 ± 0.557 A1 (L3): 1.571 ± 0.557 A1 (L5): -1.505 ± 0.545 A1 (L6): -1.505 ± 0.545 BrA (L2): 0.331 ± 0.410 BrA (L3): 0.331 ± 0.410 BrA (L5): -0.564 ± 0.42…	NA	NA
https://www.sciencedirect.com/science/article/pii/S0006899305004531#fig2	14	Chance	2005	IHC	cells/mm2	Formalin	BA 22	CB	12	12	Y	Unmatched	Did not specify		5M/7F	64.2 ± 14.1		37.2 ± 18.4		NR	NR		7M/5F	67.7 ± 15.4		34.3 ± 22.4		NR	NR	CB: Swant	Table 2	Webplot manual extraction of data points and re-calculation of mean and SEM in MATLAB	NA	PT (L2): -0.678 ± 0.349	NA	NA	Moderate	N=12/12; Moderate covariate balance.
https://link.springer.com/article/10.1007/s00401-011-0881-4#Fig6	15	Wang	2011	ICC	cells/mm2	PFA	BA 28	PV	17	11	Y	Group Matched	Harvard Brain Tissue Resource Center	No history of neuropsychiatric disorders	8M/9F	55.2 ± 16.6		21.73 ± 5.4		Cardiopulmonary arrest 4, myocardial infarct 2, congestive heart failure 2, suicide 2, sepsis 1, cardiac dysrhythmia 1, heart disease 1, heart failure 1, colon cancer 1, pneumonia 1, plus 1 further case	NR	long-term treatment with antipsychotic drugs	6M/5F	56.8 ± 14.8		23.0 ± 6.3		Cardiopulmonary arrest 1, pulmonary embolism 1, ischemic heart disease 1, pneumonia 1, ovarian cancer 1, liver failure 1, major systems failure 1, dehydration 1, motor vehicle accident 1, carbon monoxide poisoning 1, suicide 1	NR	PV: Sigma		Raw data from author	EC (L1): -0.511 ± 0.146 EC (L2): -0.511 ± 0.146 EC (L3): -0.511 ± 0.146 EC (L4): -0.797 ± 0.152 EC (L5): -0.797 ± 0.152 EC (L6): -0.797 ± 0.152	EC (L1): -0.365 ± 0.165 EC (L2): -0.365 ± 0.165 EC (L3): -0.365 ± 0.165 EC (L4): -0.421 ± 0.166 EC (L5): -0.421 ± 0.166 EC (L6): -0.421 ± 0.166	NA	EC (L1): -1.162 ± 0.189 EC (L2): -1.162 ± 0.189 EC (L3): -1.162 ± 0.189 EC (L4): -0.433 ± 0.166 EC (L5): -0.433 ± 0.166 EC (L6): -0.433 ± 0.166	Moderate	Good matching on age/sex/PMI
https://link.springer.com/article/10.1007/s00401-011-0881-4#Fig6							Sub, PrS, PaS	PV	17	11	N		Harvard Brain Tissue Resource Center	No history of neuropsychiatric disorders	8M/9F	55.2 ± 16.6		21.73 ± 5.4				long-term treatment with antipsychotic drugs	6M/5F	56.8 ± 14.8		23.0 ± 6.3				PV: Sigma		Raw data from author	EC: -0.483 ± 0.145 Sub: -0.380 ± 0.114 PrS: -0.068 ± 0.112 PaS: -0.931 ± 0.125	EC: -0.317 ± 0.164 Sub: -0.388 ± 0.121 PrS: -0.341 ± 0.121 PaS: -0.591 ± 0.124	NA	EC: -0.852 ± 0.177 Sub: -1.091 ± 0.137 PrS: -1.328 ± 0.146 PaS: -1.296 ± 0.145	Moderate	Good matching on age/sex/PMI
https://link.springer.com/article/10.1007/s00401-011-0881-4#Fig6							Sub, PrS, PaS	SST	16	9	N		Harvard Brain Tissue Resource Center	No history of neuropsychiatric disorders	7M/9F	53.8 ± 16.2		21.1 ± 5.5				long-term treatment with antipsychotic drugs	5M/4F	60.0 ± 14.1		23.6 ± 6.8				SST: Millipore		Raw data from author					Moderate	Good matching on age/sex/PMI
https://link.springer.com/article/10.1007/s00401-011-0881-4#Fig6							Sub, PrS, PaS	CB	16	9	N		Harvard Brain Tissue Resource Center	No history of neuropsychiatric disorders	7M/9F	54.9 ± 17.1		20.7 ± 5.0				long-term treatment with antipsychotic drugs	5M/4F	59.4 ± 15.0		21.9 ± 5.9				CB: Sigma		Raw data from author					Moderate	Good matching on age/sex/PMI
https://www.sciencedirect.com/science/article/pii/S0278584605003970?via%3Dihub	16	Wheeler	2006	IHC	CB neurons / total neurons	Formalin	23, 30, 18	CB	9	9	N	Individually Matched	New South Wales Tissue Resource Centre		8M/1F	48.67 ± 9.72	6.51 ± 2.87	18.94 ± 5.43		Ischaemic heart disease 5, transient cerebral arterial occlusion 1, cardiac arrhythmia 1, pulmonary embolisation 1, asthma 1	Alcohol use disorder assessed by structured diagnostic instrument; values not reported	9 patients on antipsychotics	8M/1F	46.67 ± 10.21	6.36 ± 2.13	27.19 ± 11.10		Ischaemic heart disease 2, myocardial scarring/cardiac arrhythmia 1, chronic airways disease 1, suicide by hanging 2, suicide by overdose 1, idiopathic cardiac hypertrophy/suicide overdose 1, suicide by carbon monoxide 1	Alcohol use disorder assessed by structured diagnostic instrument; Not reported	CB: Swant	Figure 5	Webplot manual extraction of data points and Mean; Calculated SEM	NA	PCC: -0.560 ± 0.210 PCC: -0.775 ± 0.218 V2: 0.017 ± 0.202	NA	NA	Moderate	Reasonable matching on age/sex/PMI/pH; N=9/9; some medication exposure. Consistent with other moderate formalin-fixed studies.
https://www.nature.com/articles/mp2017230	17	Steullet	2018	IHC	numerical density per volume (um3)	PFA	TRN	PV	20	15	N	NR	Harvard Brain Tissue Resource Center							Assessed as a covariate; values not reported	NR	Antipsychotic exposure noted						Assessed as a covariate; values not reported	NR	NA	Figure 1a	Webplot manual extraction of data points and Mean; Calculated SEM	TRN: -1.877 ± 0.140	NA	NA	NA	Moderate	noted antipsychotic exposure. Aligns with other moderate recent studies with some covariate gaps.
https://www.sciencedirect.com/science/article/pii/S0920996411003124?via%3Dihub#f0025	18	Konradi	2011	ICC	# of neurons	PFA	CA 1, 2/3, 4	PV	18	11	N	Group Matched	Harvard Brain Tissue Resource Center	Free from major medical, neurologic, and psychiatric conditions	9M/9F	54.1 ± 16.8		21.5 ± 5.3		Cardiac arrest 5, myocardial infarct 4, cardiopulmonary arrest 1, acute coronary artery thrombosis 1, cardiac dysrhythmia 1, heart disease 1, heart failure 1, cardiac obstructive pulmonary disorder 1, pneumonia 1, cancer 2, suicide 1	NR	CPZ-eq: 84.0 ± 71.5 (total grams / 6 months)	6M/5F	56.0 ± 15.5		22.6 ± 6.5		Cardiac arrest 4, cardiopulmonary arrest 2, COPD 2, pulmonary embolism 1, pneumonia 1, sepsis 1, suicide by overdose 2	NR	PV: Sigma	Figures 3B (SST), 4B (PV)	Webplot manual extraction of data points and Mean; Calculated SEM	CA1: -0.646 ± 0.101 CA3: -0.804 ± 0.104 CA4: -0.671 ± 0.102	NA	NA	CA1: -1.483 ± 0.124 CA3: -0.961 ± 0.108 CA4: -0.806 ± 0.104	Low	Strong matching on key variables
https://www.sciencedirect.com/science/article/pii/S0920996411003124?via%3Dihub#f0025								SST	20	12	N		Harvard Brain Tissue Resource Center	Free from major medical, neurologic, and psychiatric conditions	9M/11F	55.9 ± 17.5		20.8 ± 6.0				CPZ-eq: 84.0 ± 71.5 (total grams / 6 months)	6M/6F	55.4 ± 14.9		22.6 ± 6.2				SST: Millipore	Figures 3B (SST), 4B (PV)	Webplot manual extraction of data points and Mean; Calculated SEM
https://pdf.sciencedirectassets.com/271176/1-s2.0-S0920996400X01181/1-s2.0-S0920996401001888/main.pdf?X-Amz-Security-Token=IQoJb3JpZ2luX2VjEMv%2F%2F%2F%2F%2F%2F%2F%2F%2F%2FwEaCXVzLWVhc3QtMSJHMEUCIQDNRN7BXQ05TKE%2BPLG5kOAQiSTvjPmTDSygCkSEJDKqLQIgIUhZWL1YTVBPmkojSCL5%2B5vKivZfdppJ0%2FOkOxJSE84qvAUI9P%2F%2F%2F%2F%2F%2F%2F%2F%2F%2FARAFGgwwNTkwMDM1NDY4NjUiDPXB8EUsooJRWiA02iqQBY%2F28veFYh2ZCDbtsdYo7v%2…	19	Zhang & Reynolds	2002	IHC	cells/mm2	PFA	DG, CA1-4	PV, CR	15	15	N	Group Matched	Stanley Medical Research Institute	No evidence of neurological or psychiatric diseases	9M/6F		6.27 ± 0.24	23.7 ± 9.9		NR	History of substance abuse recorded for all cases but not reported	Patients received antipsychotic medication	9M/6F		6.16 ± 0.26	33.7 ± 14.6		No values given; detailed in Torrey et al. 2000. Same Stanley Consortium cohort as Beasley et al. 2002, which reports cardiopulmonary disease 7, suicide 7, other 1	History of substance abuse recorded for all cases but not reported	PV: ICN Biochemicals CR: Swant	Figures 2 (CR), 3 (PV)	Webplot extracted SEM and Mean from Fig	DG: -0.998 ± 0.143 CA1: -1.052 ± 0.145 CA2: -6.011 ± 0.728 CA3: -0.994 ± 0.143 CA4: -1.273 ± 0.153	NA	DG: 0.008 ± 0.126 CA4: -0.030 ± 0.126 CA3: -0.034 ± 0.126 CA2: -0.027 ± 0.126 CA1: 0.000 ± 0.126	NA	Moderate	Age/sex matched; pH missing
https://link.springer.com/article/10.1007/s00702-023-02650-5	20	Farmer	2023	IHC	cells/mm2	PFA	CA1-4, Sub	PV	11	10	N	Group Matched	Maryland and Alabama Brain Collections	Exclusion criteria included major neurological disorders and intravenous drug abuse, suggesting controls were likely unmedicated for these conditions.	6M/5F	51.5 ± 20.9	6.7 ± 0.4	6.1 ± 1.8		NR	Not reported (substance abuse was an exclusion criterion)	Patients received antipsychotic medication from an era prior to polypharmacy	5M/5F	57.1 ± 11.2	6.7 ± 0.4	5.4 ± 1.3		NR	Not reported (substance abuse was an exclusion criterion)	PV: Sigma	Figure 7B	Webplot extracted SD and Mean from Fig; Calculated SEM	CA4: -1.189 ± 0.343 CA3: -0.810 ± 0.311 CA1: -0.212 ± 0.286 Sub: -0.809 ± 0.311	NA	NA	NA	Low	Recent, well-documented matching
https://pmc.ncbi.nlm.nih.gov/articles/PMC4811909/#s2	21	Falkai	2016	ICC	cells/mm3	PFA	CA1, 2/3, 4, Sub	PV	10	10	N	Group Matched	Düsseldorf Brain Collection	Exclusion criteria included neuropsychiatric disorders, alcohol/drug abuse, dementia, neurological illness, trauma, or chronic terminal disease.	5M/5F	50.2 ± 10.1		36.8 ± 20.3		Coronary thrombosis 2, myocardial infarction 2, aneurysm rupture 2, pancreatitis 1, peritonitis 1, renal failure 1, ovarian carcinoma 1	Not reported (substance abuse was an exclusion criterion)		5M/5F	55.1 ± 7.7		42 ± 17.2		Cardiac failure 1, cardiac arrest 1, myocardial infarction 2, pulmonary insufficiency 1, pulmonary embolism 1, pneumonia 1, ileus 1, suicide 1, suicide by drowning 1	Not reported (substance abuse was an exclusion criterion)	PV: Sigma	Figure 4	Webplot manual extraction of mean and SEM	CA1: 0.455 ± 0.189 CA2: 0.257 ± 0.185 CA4: 0.368 ± 0.187 Sub: 0.375 ± 0.187	NA	NA	NA	Moderate	Good covariate balance
https://pmc.ncbi.nlm.nih.gov/articles/PMC7505180/#s3	22	Kilonzo	2020	IHC	cells/mm3		IC	PV	10	10	N	Individually Matched	Did not specify		5M/5F	48.6 ± 14.7	6.7 ± 0.3	18.5 ± 4.6		NR	NR		5M/5F	50.0 ± 16.9	6.5 ± 0.3	19.0 ± 9.0		NR	NR	NA	Figure 2G	Webplot manual extraction of data points and re-calculation of mean and SEM in MATLAB	IC: -1.428 ± 0.234	NA	NA	NA	Moderate	Good covariate balance
https://www.frontiersin.org/journals/neuroanatomy/articles/10.3389/fnana.2020.581685/full#F4	23	Adorjan	2020	IHC	neurons/cm3	PFA	CN	CR	6	6	N	NR	Netherlands Brain Bank	Subjects had no history of psychiatric disorders. One control subject received antipsychotics only as part of palliative sedation	2M/4F	62.50 ± 4.03		35.2 ± 12.3		Urothelial carcinoma (euthanasia) 1, oesophageal cancer (euthanasia) 1, pulmonary carcinoma 1, septicaemia 1, bronchopneumonia 1, superior mesenteric artery thrombosis 1	NR	Patients received antipsychotic medication	2M/4F	63.83 ± 4.32		45.5 ± 10.6		Pancreatic carcinoma 1, breast carcinoma 1, pulmonary embolism 1, heart failure 1, coronary insufficiency 1, pneumonia 1, oesophageal varix bleed 1, suicide 1	NR	CR: Chemicon	Figure 2A	Webplot extracted SEM and Mean from Fig	NA	NA	CN: -1.846 ± 0.426	NA	Moderate	Small N (6/8); some palliative meds in control; older-style reporting. Limited matching details push it higher risk.
https://www.sciencedirect.com/science/article/pii/S0306452299002791#TBL2	24	Holt	1999	IHC	cells/mm2	Formalin	CN, VStr, Put	CR	9	10	N	NR	the University of Texas Southwestern Medical Center (four cases); the Brain Tissue Collection of the Clinical Brain Disorders Branch, NIMH (four cases); the McLean Hospital brain bank (five cases); and the Maryland Psychiatric Institute		6M/3F	58.2 ± 16.47	6.3 ± 0.1	18.1 ± 6.6		Causes across both groups: myocardial infarction 3, respiratory failure 3, renal failure 2, gunshot wounds 2, meningitis/septicaemia 1, drug overdose 1, pneumonia 1, colon cancer 1, cirrhosis 1, multiple myeloma 1, lymphoma 1, cardiogenic shock 1, sarcoidosis 1, metabolic encephalopathy 1.	NR	Most patients (8 out of 10) had known neuroleptic exposure. Two patients had no exposure for over a month before death	4M/6F	52.7 ± 19.07	6.3 ± 0.2	16.0 ± 6.0		Causes across both groups: myocardial infarction 3, respiratory failure 3, renal failure 2, gunshot wounds 2, meningitis/septicaemia 1, drug overdose 1, pneumonia 1, colon cancer 1, cirrhosis 1, multiple myeloma 1, lymphoma 1, cardiogenic shock 1, sarcoidosis 1, metabolic encephalopathy 1	NR	CR: Swant	Table 2	Mean is from the table. Calculated SEM (from SD in table)	NA	NA	CN: -1.292 ± 0.248 VSt: -0.915 ± 0.225 Put: -0.365 ± 0.205	NA	High	Older study; N=9/10; limited pH/meds details.
https://www.sciencedirect.com/science/article/pii/S000632231632282X?via%3Dihub	25	Pantazopoulos	2017	ICC	log numerical density (cells/um3)	PFA	Amy	SST	15	12	N	NR	Harvard Brain Tissue Resource Center	Exclusion criteria included major neurological disorders and substance dependence (other than nicotine/alcohol). Further specifics were not detailed in the fetched documents	10M/5F	63.4 ± 14.0	6.6 ± 0.2	20.5 ± 5.5		Assessed as a covariate; values not reported	Per-case ordinal Nicotine and Ethanol scores (0-4) in Table 1		6M/6F	59.0 ± 15.7	6.6 ± 0.2	20.0 ± 4.8		Assessed as a covariate; values not reported	Per-case ordinal Nicotine and Ethanol scores (0-4) in Table 1	SST: Millipore	Figure 2B, C caption	Converted 95% CI to SEM extracted from Webplot	NA	NA	NA	Amy: -0.748 ± 0.136	Moderate	Good covariate balance
mRNA
https://www.sciencedirect.com/science/article/pii/S0006322325000526#bib15	26	Dienel	2025	FISH	messenger RNAs levels (mean-centered values, a.u.)	Frozen	BA 9	SST	46	46	Y	Individually Matched	Allegheny County Office of the Medical Examiner; Davidson County Medical Examiner’s Office	No known history of major psychiatric or neurological disorders	29M/18F	48.8 ± 13.0	6.55 ± 0.26	20.1 ± 5.7	8.0 ± 0.6	Assessed as a covariate; values not reported	Assessed as a covariate; values not reported	Medication status (antidepressant, antipsychotic, benzodiazepine/antiepileptic) at time of death was assessed	29M/18F	49.1 ± 13.4	6.55 ± 0.3	22.1 ± 7.5	8.0 ± 0.6	Assessed as a covariate; values not reported	Assessed as a covariate; values not reported	SST: Advanced Cell Diagnostics (ACDBio)	Figure 4B	Webplot manual extraction of data points and re-calculation of mean and SEM in MATLAB	NA	NA	NA	PFC (L2): -0.509 ± 0.043 PFC (L3): -0.509 ± 0.043	Low	Excellent matching (age, sex, PMI, pH, RIN)
https://psychiatryonline.org/doi/full/10.1176/appi.ajp.20220676	27	Dienel	2023	FISH	mRNA levels per positive neuron (grains/100um2)	Frozen	BA 9	PV, SST	30	30	Y	Individually Matched	Allegheny County Office of the Medical Examiner; Davidson County Medical Examiner’s Office	No known history of major psychiatric or neurological disorders, except for one subject with psychiatric diagnoses in remission	22M/8F	51.5 ± 14.3	6.7 ± 0.2	19.0 ± 5.7	8.2 ± 0.6	Assessed as a covariate; values not reported	Assessed as a covariate; values not reported	Medication status (antipsychotic, antidepressant, benzodiazepine/antiepileptic) at the time of death was assessed. The study reported that its main findings were not significantly affected by medication use at the time of death.	22M/8F	50.1 ± 13.8	6.5 ± 0.3	19.0 ± 8.6	8.0 ± 0.7	Assessed as a covariate; values not reported	Assessed as a covariate; values not reported	PV: Advanced Cell Diagnostics SST: Advanced Cell Diagnostics	Figures 2, 3	Webplot manual extraction of data points and re-calculation of mean and SEM in MATLAB	PFC (L2): -0.115 ± 0.067 PFC (L4): -0.712 ± 0.071	NA	NA	PFC (L2): -1.465 ± 0.086 PFC (L4): -1.628 ± 0.090	Low	Excellent matching (age, sex, PMI, pH, RIN)
https://www.nature.com/articles/npjschz20144#Fig3	28	Joshi	2015	ISH, qPCR	mRNA levels (nCi/g)	NA	BA 11	PV, SST	38	38	Y	Group Matched	New South Wales Tissue Resource Centre		28M/10F	52.55 ± 14.51	6.63 ± 0.17	33.8 ± 15.6	7.7 ± 0.9	NR	NR	Subjects received antipsychotic medications, primarily typical (T) or predominantly typical (PT), but also atypical (AT) or both (T&AT); status was unknown (NK) for 3. Nineteen subjects were also taking antidepressants.	25M/13F	52.24 ± 14.52	6.59 ± 0.21	32.8 ± 18.4	7.7 ± 0.8	NR	NR	PV: Custom (qPCR) SST: Custom (qPCR)	Figures 3C and F	Webplot extracted SEM and Mean from Fig	OFC: -0.519 ± 0.053	NA	NA	OFC: -1.099 ± 0.060	Moderate	Good covariate balance
																																	OFC (L1): 0.000 ± 0.052 OFC (L2): -0.290 ± 0.052 OFC (L3): -0.633 ± 0.054 OFC (L4): -1.107 ± 0.060 OFC (L5): -0.388 ± 0.053 OFC (L6): 0.037 ± 0.052	NA	NA	OFC (L1): -0.513 ± 0.053 OFC (L2): -2.010 ± 0.078 OFC (L3): -1.144 ± 0.060 OFC (L4): -0.516 ± 0.053 OFC (L5): -1.215 ± 0.061 OFC (L6): -0.594 ± 0.054
https://pmc.ncbi.nlm.nih.gov/articles/PMC2888087/	29	Morris	2008	ISH	Optical density - OD (nCi/g)	PFA	BA 9	SST	23	23	Y	Individually Matched	Allegheny County Office of the Medical Examiner		17M/6F	48.0 ± 15.5		18.0 ± 5.5	8.7 ± 0.4	COD tested as a covariate and did not affect SST mRNA	Toxicology on all subjects, not reported	Patients received antipsychotic medications; the study assessed effects of medication at time of death and specifically mentioned considering haloperidol. The authors caution that findings regarding SSTR2 mRNA may be influenced by medication, particularly haloperidol.	17M/6F	47.9 ± 14.1		17.8 ± 9.3	8.4 ± 0.7	COD tested as a covariate and did not affect SST mRNA	History of substance abuse and/or dependence 15/23; met dependence criteria at death 8/23	SST: Custom (Plasmid)	Figure 3A	Webplot manual extraction of data points and re-calculation of mean and SEM in MATLAB	NA	NA	NA	PFC: -0.896 ± 0.093	Moderate	Moderate covariate balance
																																	NA	NA	NA	PFC (L1): -0.242 ± 0.085 PFC (L2): -0.996 ± 0.095 PFC (L3): -0.882 ± 0.092 PFC (L4): -0.848 ± 0.092 PFC (L5): -1.209 ± 0.100 PFC (L6): -1.120 ± 0.098
https://onlinelibrary.wiley.com/doi/epdf/10.1111/j.1479-8301.2002.tb00030.x	30	Takahashi	2002	ISH	mean+- SEM (number of silver grains/um2)	PFA	BA 9, 10, 11	PV	5	6	Y	Group Matched	Cambridge Brain Bank	Subjects with a history of neuropsychiatric illness or neuroleptic treatments were excluded.	2M/3F	77.6 ± 11.7	6.4 ± 0.1	7.6 ± 2.8		Heart failure 1, myocardial infarction 1, lung cancer 2, pneumonia 1	Not reported (substance abuse was an exclusion criterion)	Halperidol (HPD: Equivalent Range: 0.0 to 11.1 mg/day	1M/5F	76.0 ± 9.8	6.3 ± 0.1	7.5 ± 2.6		Pneumonia 2, septicaemia 1, peritonitis 1, heart failure 2	Not reported (substance abuse was an exclusion criterion)	PV: Custom (Plasmid)	Figures 4A-C	Webplot extracted SEM and Mean from Fig	PFC (BA9): -0.896 ± 0.366 PFC (BA10): -0.787 ± 0.357 OFC (BA11): -0.346 ± 0.332	NA	NA	NA	Moderate	Moderate covariate balance
																																	PFC BA9 (L1): 0.000 ± 0.000 PFC BA9 (L2): -0.209 ± 0.329 PFC BA9 (L3): -1.452 ± 0.432 PFC BA9 (L4): -1.452 ± 0.432 PFC BA9 (L5): -1.100 ± 0.387 PFC BA9 (L6): -0.486 ± 0.338 PFC BA10 (L1): 0.000 ± 0.000 PFC BA10 (L2): -0.491 ± 0.338 PFC BA10 (L3): -2.079 ± 0.542 PFC BA10 (L4): -0.831 ± 0.361 PFC BA10 (L5): -0.871 ± 0.364 PFC BA10 (L6): -0.198 ± 0.328 OFC (L1): 0.000 ± 0.000 OFC (L2): -0.106 ± 0.32…	NA	NA	NA
https://www.jneurosci.org/content/23/15/6315	31	Hashimoto	2003	ISH	mean ± SD film optical density	PFA	BA 9	PV, CR	15	15	Y	Individually Matched	Allegheny County Office of the Medical Examiner	One subject had a history of depressive disorder (in remission); one had current alcohol abuse; three had positive plasma alcohol levels at time of death.	12M/3F	43.3 ± 14.6	6.6 ± 0.2	19.7 ± 9.6		Atherosclerotic coronary vascular disease 6, hypoplastic coronary artery 2, trauma 2, mitral valve prolapse 1, cardiac tamponade 1, hypertrophic cardiomyopathy 1, pulmonary thromboembolism 1, homicide by gunshot 1	Alcohol abuse current at time of death 1/15	Most subjects (12 out of 15) received antipsychotic medication (typical, atypical, or both). Three subjects were off antipsychotics at the time of death (durations off meds: 9.6 months, 1.2 months, unknown). Eight subjects had a history of substance/alcohol abuse or dependence, with four meeting criteria for dependence at time of death. The study suggests findings were independent of medication s…	12M/3F	43.0 ± 12.0	6.5 ± 0.3	19.1 ± 10.0		Suicide 3 (hanging, gunshot, drug overdose), ASCVD 2, pneumonia 2, accidental asphyxiation 1, accidental drug overdose 1, heat stroke 1, myocardial hypertrophy 1, myocardial fibrosis 1, right MCA infarction 1, pulmonary embolism 1, intestinal haemorrhage 1	Any substance diagnosis 8/15 — alcohol dependence current 4, alcohol abuse in remission 2, alcohol abuse current 1, other substance abuse current 1, other substance dependence current 1, other substance abuse in remission 1 (some subjects carry more than one)	PV: Custom (Plasmid) CR: Custom (Plasmid)	Figures 7A-B	Webplot extracted SD and Mean from Fig; Calculated SEM	PFC: -0.789 ± 0.137	NA	PFC: -0.094 ± 0.126	NA	Moderate	Moderate covariate balance
																																	PFC (L1): 0.000 ± 0.000 PFC (L2): -0.170 ± 0.127 PFC (L3): -0.941 ± 0.141 PFC (L4): -1.249 ± 0.152 PFC (L5): -0.673 ± 0.134 PFC (L6): -0.673 ± 0.134	NA	PFC (L1): -0.299 ± 0.128 PFC (L2): 0.033 ± 0.126 PFC (L3): -0.199 ± 0.127 PFC (L4): -0.229 ± 0.127 PFC (L5): -0.730 ± 0.135 PFC (L6): -0.730 ± 0.135	NA
https://psychiatryonline.org/doi/full/10.1176/appi.ajp.2010.09060784	32	Fung	2010	qPCR	relative expression of mRNA levels (percent relative to comparison subejcts)	NA	BA 9	PV, SST, CB, CR	37	37	N	Group Matched	New South Wales Tissue Resource Centre		30M/7F	51.1 ± 14.6	6.6 ± 0.2	32.0 ± 16.4		NR	NR		24M/13F	51.3 ± 14.1	6.6 ± 0.2	32.3 ± 18.3		NR	NR	PV: Applied Biosystems SST: Applied Biosystems CB: Applied Biosystems CR: Applied Biosystems	Figure 3	Webplot manual extraction of data points and re-calculation of mean and SEM in MATLAB	PFC: -0.472 ± 0.054	PFC: 0.307 ± 0.054	PFC: -0.264 ± 0.053	PFC: -0.634 ± 0.056	Low-Moderate	Good matching
https://academic.oup.com/hmg/article/15/12/1949/2355876	33	Nakatani	2006	qPCR	ratio of the internal control (b2-microglobulin) for each sample	NA	BA 46	SST	7	7	N	NR	Victorian Institute of Forensic Medicine	No known history of major psychiatric illness	3M/4F	61.4 ± 12.0	6.40 ± 0.18	39.9 ± 20.6		NR	NR	100% antipsychotics, Flupenthixol, Chlorpromazine, Fluphenazine decanoate, Haloperidol, Risperidone. Final Recorded Antipsychotic Drug Dose (FAPDD): 150-700 mg/day	2M/5F	61.4 ± 11.5	6.32 ± 0.16	41.6 ± 11.9		NR	NR	SST: Applied Biosystems	Figure 2	Webplot manual extraction of data points and re-calculation of mean and SEM in MATLAB	NA	NA	NA	PFC: 0.018 ± 0.284	Moderate	Moderate covariate balance
https://www.cambridge.org/core/journals/psychological-medicine/article/abs/cortical-gaba-markers-identify-a-molecular-subtype-of-psychotic-and-bipolar-disorders/53C71AA6B0654BBEE1A7EA9773C601F2	34	Volk	2016	qPCR	mRNA expression ratio	Frozen	BA 9	PV, SST	87	39	N	Individually Matched	Allegheny County Office of the Medical Examiner	absence of psychiatric diagnosis confirmed	47M/15F	48.7 ± 13.8	6.7 ± 0.2	18.8 ± 5.5	8.2 ± 0.6	Assessed as a covariate; values not reported	Assessed as a covariate; values not reported	Medication status (antipsychotics, antidepressants, benzodiazepines/valproate) at time of death was assessed. The study reported main findings were not significantly different based on medication status.	47M/15F	47.7 ± 12.7	6.6 ± 0.3	19.2 ± 8.5	8.1 ± 0.6	Assessed as a covariate; values not reported	Assessed as a covariate; values not reported	PV: Custom (SYBR Green) SST: Custom (SYBR Green)	Figure 2	Webplot extracted SD and Mean from Fig; Calculated SEM	PFC: -0.244 ± 0.023	NA	NA	PFC: -0.135 ± 0.023	Low	Strong matching
https://molecularbrain.biomedcentral.com/articles/10.1186/s13041-021-00805-7	35	Purves-Tyson	2021	qPCR	relative expression	PFA	Midbrain	PV, SST	28	28	N	Group Matched	New South Wales Tissue Resource Centre		20M/8F	48.6 ± 15.2	6.5 ± 0.2	42.7 ± 21.7	7.8 ± 0.8	Suicide as COD and agonal state recorded	Smoking lifetime and at time of death; alcohol use and toxicology screening		20M/8F	48.5 ± 14.1	6.4 ± 0.2	42.7 ± 22.2	7.8 ± 0.9	Suicide as COD and agonal state recorded	Smoking lifetime and at time of death; alcohol use and toxicology screening	PV: Applied Biosystems SST: Applied Biosystems	Figures 2A-B	Webplot extracted SEM and Mean from Fig	SN: -0.641 ± 0.073	NA	NA	SN: 0.199 ± 0.070	Low	Good recent matching
https://www.sciencedirect.com/science/article/pii/S0920996414001054#f0005	36	Fung	2014	ISH	mRNA expression (% of control mean)	NA	BA 46, 11	PV, CB, CR, SST	34	35	N	Group Matched	Stanley Medical Research Institute	Subjects were screened for psychiatric or neurological disorders	25M/9F	43.8 (range 31–60)	6.61 ± 0.27	29.5 ± 13.0	8.30 ± 0.69	Natural 34	NR	Lifetime antipsychotics 85,004 ± 100,335 mg fluphenazine equivalents; antidepressant use 9/35	26M/9F	42.6 (range 19–59)	6.47 ± 0.24	31.4 ± 15.4	8.47 ± 0.56	Natural 28, suicide 7	NR	PV: Applied Biosystems SST: Applied Biosystems CB: Applied Biosystems CR: Applied Biosystems	Figures 1, 2	Webplot extracted SEM and Mean from Fig	PFC: -0.069 ± 0.058 OFC: -0.238 ± 0.058	PFC: 0.794 ± 0.062 OFC: 0.230 ± 0.058	PFC: -0.086 ± 0.058 OFC: 0.065 ± 0.058	PFC: -0.554 ± 0.060 OFC: -0.796 ± 0.062	Low-Moderate	Good
https://www.nature.com/articles/s41386-018-0169-7#Sec2	37	Chung	2018	qPCR	goup mean of mRNA levels	Frozen	BA 9	PV	40	40	N	Individually Matched	Allegheny County Office of the Medical Examiner	2 subjects used antidepressants (5.7%)	22M/18F	46.8 ± 12.8	6.6 ± 0.3	19.5 ± 5.6	8.0 ± 0.6	Assessed as a covariate; values not reported	Assessed as a covariate; values not reported	Antipsychotic type at death: 12 Typical / 11 Atypical / 7 Both / 5 None (85.7% received antipsychotics). Antidepressant use: 11 Yes / 24 No (31.4%). Mood stabilizer use: 8 Yes / 27 No (22.9%)	22M/18F	47.4 ± 12.2	6.6 ± 0.3	19.9 ± 7.4	8.0 ± 0.6	Assessed as a covariate; values not reported	Assessed as a covariate; values not reported	PV: Custom (SYBR Green)	Figure 4A	Webplot extracted SEM and Mean from Fig	PFC: -1.186 ± 0.058	NA	NA	NA	Low	Strong matching on key variables
https://academic.oup.com/cercor/article/29/8/3540/5106159?login=true#137879323	38	Tsubomoto	2019	qPCR	Transcript levels	NA	BA 17, 18, 9, 7	PV, SST	20	20	N	Individually Matched	Allegheny County Office of the Medical Examiner	0% Antipsychotics; 7.5% Antidepressants; 10.0% Benzodiazepines/Valproate	14M/6F	45.4 ± 11.6	6.7 ± 0.3	15.4 ± 5.8	8.3 ± 0.5	Assessed as a covariate; values not reported	Assessed as a covariate; values not reported	75.0% Antipsychotics; 22.5% Antidepressants; 32.5% Benzodiazepines/Valproate	14M/6F	44.3 ± 10.4	6.5 ± 0.3	14.3 ± 6.4	8.3 ± 0.6	Assessed as a covariate; values not reported	Assessed as a covariate; values not reported	PV: Custom (SYBR Green) SST: Custom (SYBR Green)	Figure 2	Webplot manual extraction of data points and re-calculation of mean and SEM in MATLAB	V1: -1.062 ± 0.110 V2: -0.719 ± 0.103 PPC: -1.199 ± 0.114 PFC: -1.021 ± 0.109	NA	NA	V1: -0.810 ± 0.104 V2: -0.317 ± 0.097 PPC: -1.995 ± 0.146 PFC: -0.820 ± 0.104	Low	Good
https://psychiatryonline.org/doi/full/10.1176/appi.ajp.2012.12030305	39	Volk	2012	qPCR	mRNA levels	NA	BA 9	PV, SST, CR	42	42	N	Individually Matched	Allegheny County Office of the Medical Examiner		31M/11F	48 ± 13	6.8 ± 0.2	17.8 ± 5.9	8.3 ± 0.6	Assessed as a covariate; values not reported	Assessed as a covariate; values not reported	Medication status (antipsychotics, antidepressants, benzodiazepines/anticonvulsants) at time of death was assessed in prior studies using this cohort and reportedly did not significantly affect GABA-related transcript expression	31M/11F	47 ± 13	6.5 ± 0.3	18.1 ± 8.7	8.2 ± 0.7	Assessed as a covariate; values not reported	Assessed as a covariate; values not reported	PV: Custom (SYBR Green) SST: Custom (SYBR Green) CR: Custom (SYBR Green)	Figure 1	Webplot manual extraction of data points and re-calculation of mean and SEM in MATLAB	PFC: -1.009 ± 0.053	NA	PFC: 0.445 ± 0.048	PFC: -0.839 ± 0.051	Low	Strong matching on key variables
https://www.sciencedirect.com/science/article/pii/S0006322308005660?via%3Dihub#fig1	40	Woo	2008	ISH	Density (mean ± SE) of silver grains	PFA	BA 24	CB	20	20	N	Group Matched	McLean Hospital (Harvard Brain Tissue Resource Center)	Absence of psychiatric diagnoses confirmed	NA	NA	6.51 ± 0.24	NA	NA	NR	NR	Medication status (antipsychotic, antidepressant, benzodiazepine) at time of death was assessed. The study reported no relationship between medication status and mRNA levels for Lhx6, parvalbumin, or somatostatin	NA	NA	6.53 ± 0.23	NA	NA	NR	NR	CB: Custom	Figure 4	Webplot extracted SEM and Mean from Fig	NA	ACC: 0.171 ± 0.096	NA	NA	Moderate	Moderate covariate balance
																																	NA	ACC (L2): 0.217 ± 0.097 ACC (L3): 0.147 ± 0.096 ACC (L5): 0.307 ± 0.097 ACC (L6): 0.029 ± 0.096	NA	NA
https://www.sciencedirect.com/science/article/pii/S0920996411003124?via%3Dihub#f0025	18	Konradi	2011	qPCR	(average ± SEM) loading controls	Frozen	CA 1, 2/3, 4	PV, SST	13	11	N	Group Matched	Harvard Brain Tissue Resource Center	None received psychotropic drugs at time of death.	6M/7F	54.7 ± 14.9	NA	21.5 ± 5.5		Cardiac arrest 5, myocardial infarct 4, cardiopulmonary arrest 1, acute coronary artery thrombosis 1, cardiac dysrhythmia 1, heart disease 1, heart failure 1, cardiac obstructive pulmonary disorder 1, pneumonia 1, cancer 2, suicide 1	Not reported	16 out of 20 (80%) were taking antipsychotics at time of death. Some also took other psychotropics.	6M/5F	56.0 ± 15.5	NA	22.6 ± 6.5		Cardiac arrest 4, cardiopulmonary arrest 2, COPD 2, pulmonary embolism 1, pneumonia 1, sepsis 1, suicide by overdose 2	NR	PV: Applied Biosystems SST: Applied Biosystems	Figure 5	Webplot extracted SEM and Mean from Fig	CA1: -0.712 ± 0.154 CA3: -1.383 ± 0.181 CA4: -0.329 ± 0.146	NA	NA	CA1: -0.951 ± 0.162 CA3: -1.200 ± 0.172 CA4: -0.981 ± 0.163	Low	Strong matching on key variables
https://psychiatryonline.org/doi/10.1176/appi.ajp.2007.07081223	41	Hashimoto	2008	qPCR	relative expression level	Frozen	BA 9, 17, 24, 4	SST	12	12	N	Individually Matched	Allegheny County Office of the Medical Examiner	One subject was taking benzodiazepines at the time of death	6M/6F	46.0 ± 16.2	Not provided	16.3 ± 5.81	8.73 ± 0.52	Atherosclerotic coronary vascular disease 6, hypoplastic coronary artery disease 2, gunshot wound to chest 1, trauma 1, cardiac tamponade 1, anaphylactic reaction 1 (n=12)	NR	One subject was taking valproic acid at the time of death, and one was not taking antipsychotic medication at the time of death. The study also notes that reductions in mRNA levels were observed in subjects with schizophrenia who were not taking antipsychotic medication at the time of death	6M/6F	47.6 ± 13.2	NA	8.0 ± 11.0	8.07 ± 0.70	Atherosclerotic coronary vascular disease 3, suicide 2 (both by drug overdose), accidental asphyxiation 1, heat stroke 1, accidental combined drug overdose 1, right middle cerebral artery infarction 1, intracerebral haemorrhage 1, peritonitis 1, myocarditis 1 (n=12)	Any substance diagnosis 7/12 — alcohol dependence current 3, alcohol dependence in remission 3, other substance abuse in remission 2, alcohol abuse in remission 1, other substance abuse current 1 (some subjects carry more than one)	SST: Custom (SYBR Green)	Figure 2	Webplot manual extraction of data points and re-calculation of mean and SEM in MATLAB	NA	NA	NA	ACC: -1.838 ± 0.245 MCx: -1.605 ± 0.248 V1: -1.322 ± 0.250 PFC: -1.627 ± 0.250	Moderate	Moderate covariate balance
https://www.cambridge.org/core/journals/psychological-medicine/article/alterations-in-inhibitory-neuron-subtypeselective-transcripts-in-the-prefrontal-cortex-comparisons-across-schizophrenia-and-mood-disorders/18F4718EAFD14719B930E497624A4E77	42	Okuda	2024	qPCR	mRNA transcript level	Frozen	BA 9	PV, SST, CR	40	40	N	Individually Matched	Allegheny County Office of the Medical Examiner	The unaffected comparison (UC) individuals were confirmed to have no psychiatric diagnoses.	22M/18F	46.8 ± 12.8	6.7 ± 0.2	19.6 ± 5.6	8.1 ± 0.6	Assessed as a covariate; values not reported	Assessed as a covariate; values not reported	88% had antipsychotic use at the time of death	22M/18F	47.4 ± 12.2	6.5 ± 0.3.	19.9 ± 7.4	8.0 ± 0.6	Assessed as a covariate; values not reported	Assessed as a covariate; values not reported	PV: Custom (SYBR Green) SST: Custom (SYBR Green) CR: Custom (SYBR Green)	Figure 1	Webplot manual extraction of data points and re-calculation of mean and SEM in MATLAB	PFC: -1.436 ± 0.062	NA	PFC: 0.198 ± 0.049	PFC: -0.807 ± 0.053	Low	Recent, strong matching
https://psychiatryonline.org/doi/10.1176/appi.ajp.2015.15020150	43	Chung	2016	qPCR	relative expression	Alcohol-based	BA 9	PV, CR	39	39	Y	Individually Matched	Allegheny County Office of the Medical Examiner	Confirmed to have an absence of psychiatric diagnoses	30M/9F	49.2 ± 12.9	6.7 ± 0.2	19.2 ± 5.6	7.9 ± 0.5	Assessed as a covariate; values not reported	Assessed as a covariate; values not reported	Antipsychotic use at the time of death was assessed but does not provide a group percentage for the cohort	30M/9F	47.5 ± 12.0	6.5 ± 0.2	20.1 ± 8.0	7.9 ± 0.5	Assessed as a covariate; values not reported	Assessed as a covariate; values not reported	PV: Custom (SYBR Green) CR: Custom (SYBR Green)	Figures 2B, C caption	Direct copy from figure caption	PFC (L2): 0.000 ± 0.050 PFC (L4): -0.743 ± 0.054	NA	PFC (L2): -0.198 ± 0.051 PFC (L4): 0.155 ± 0.050	NA	Low	Strong matching on key variables
https://www.biologicalpsychiatryjournal.com/action/showPdf?pii=S0006-3223%2808%2901473-X	44	Mellios	2009	qPCR	GABAergic transcript expression	NA	BA 10	PV, SST	20	20	N	Individually Matched	University of California Davis; University of California at Irvine.	N/A	13M/7F	57.55	6.63	16.5	6.67	Cardiac 10, sudden medical condition 4, long-term medical condition 3, traumatic arrest 1, respiratory failure 1, auto accident 1	NR	12 subjects were on neuroleptics; 2 subjects were on atypical antipsychotics	13M/7F	57.35	6.64	15.3	6.57	Cardiac 9, sudden medical condition 4, suicide 2, unknown 2, peritonitis 1, cancer 1, long-term medical condition 1	NR	PV: Applied Biosystems SST: Applied Biosystems	Figures 1 B (SST), and C (PV)	Webplot manual extraction of data points and re-calculation of mean and SEM in MATLAB	PFC: -0.480 ± 0.099	NA	NA	PFC: -0.350 ± 0.098	Moderate	Moderate covariate balance
