## Supplemental Table 7 for "GABAergic interneuron pathology in schizophrenia: a systematic review and meta-analysis across cell-types, brain areas, and cortical layers"

### Sheet: Sheet1
Study #	First Author	Year	Method	Area	Cell Type	Reagent Type	Reagent Source / Manufacturer	Catalogue / Clone / Assay ID / Accession	Reagent Uniquely Identified	Negative Control Reported	Negative Control Type	Positive Control / Specificity Evidence Reported	Positive Control / Specificity Evidence Type	Reference Genes / Normalization (mRNA)	Validation Score (0-2)	Validation Tier	Location in Source Paper	Reagent Notes
Density
1	Sakai et al.	2007	IHC	BA 9	PV, CB, CR	Antibody (IHC)	Sigma (CB, CR); Abcam (PV)	NR	N	Y	Omission of primary	NR			1	Partial	Methods, Immunohistochemistry	Polyclonal anti-CB 1:100 (Sigma); anti-CR 1:1000 (Sigma); anti-PV 1:800 (Abcam). Control sections with primary omitted run in parallel. No catalogue numbers given.
2	Tooney & Chahl	2004	IHC	BA 9	PV, CB, CR	Antibody (IHC)	Sigma (PV, CB); Swant (CR)	NR	N	Y	Omission of primary	NR			1	Partial	Methods 2.2, Immunohistochemistry	Monoclonal anti-CB 1:1000 and anti-PV 1:1000 (Sigma); rabbit anti-CR 1:5000 (Swant). Results 3.1 note no specific immunoreactivity in negative controls.
3	Reynolds et al.	2002	IHC	BA 46	PV, CB, CR	Antibody (IHC)	Sigma (PV, CB); Swant (CR)	PV clone PA-235	Y	Y	Omission of primary	NR			1	Partial	Methods, Immunocytochemistry	All three at 1:5000. Negative control sections run alongside the test series.
				BA 28	PV, CR	Antibody (IHC)	Sigma (PV); Swant (CR)	PV clone PA-235	Y	Y	Omission of primary	NR			1	Partial	Methods, Immunocytochemistry	All three at 1:5000. Negative control sections run alongside the test series.
4	Beasley & Reynolds	1997	IHC	BA 10	PV	Antibody (IHC)	ICN Biochemicals	PV clone PA-235	Y	Y	Omission of primary or secondary	NR			1	Partial	Methods (section 2)	Monoclonal anti-carp muscle parvalbumin 1:5000. Immunoreactivity absent when primary or secondary was omitted.
5	Beasley et al.	2002	IHC	BA 9	PV, CB, CR	Antibody (IHC)	Sigma (PV, CB); Swant (CR)	PV clone PA-235	Y	Y	Omission of primary	NR			1	Partial	Methods, Immunocytochemistry	All three at 1:5000; PV diluent contained 3 mmol/L CaCl2.
6	Reynolds & Beasley	2001	IHC	BA 9	PV, CR	Antibody (IHC)	ICN Biochemicals (PV); Sigma (CB); Swant (CR)	NR	N	Y	Omission of primary	NR			1	Partial	Methods (section 2)	All at 1:5000. Immunostaining as described in Beasley & Reynolds 1997.
7	Enwright et al.	2016	IHC	BA 9	PV	Antibody (IF)	Not reported in main text	NR	N	NR		NR			0	Neither reported	Methods, Tissue Processing and Immunohistochemistry	Fluorescence IHC for PV, aggrecan, NeuN plus WFA lectin.
8	Batiuk et al.	2022	IHC	BA 9	PV, CB, CR	Antibody (IHC)	Chemicon (CR); Swant (CB); Abcam (PV)	CR AB5054; CB D28k-300; PV ab11427	Y	Y	Omission of primary	NR			1	Partial	Methods, Immunohistochemistry	CR 1:300, CB 1:300, PV 1:500. Envision Kit secondary (Dako K-5007). No labelling when primaries omitted. Separate smFISH used RNAscope Multiplex Fluorescent V2 (ACD 323110) but not for the markers extracted here.
9	Pantazopoulos et al.	2007	IHC	BA 28	PV	Antibody (IHC)	Sigma-Aldrich	P3088, clone PARV-19, lot 10K4846	Y	Y	Omission of primary or secondary	Y	Immunoblot single band at 12 kDa (manufacturer data); no reactivity with other EF-hand calcium binding proteins; distribution matches published reports		2	Both reported	Methods, Immunocytochemistry	Anti-PVB 1:10,000.
10	Woo et al.	1997	IHC	BA 17	PV	Antibody (IHC)	Gift from named laboratory (K. Baimbridge, Univ. British Columbia)	NR	N	NR		Y	Specificity previously demonstrated (cited)		1	Partial	Methods (brief report)	Rabbit anti-PV antiserum, Vectastain kit. Brief-report format; no negative control described.
			IHC	BA 9/46
11	Kalus et al.	1997	IHC	BA 24	PV	Antibody (IHC)	Sigma	clone A-235	Y	Y	Omission of primary or secondary; preadsorption with excess antigen	Y	Preadsorption with excess antigen abolished specific immunoreactivity		2	Both reported	Methods 2.2, Immunocytochemistry	Monoclonal anti-PV 1:500.
12	Daviss & Lewis	1995	IHC	BA 9/46	CB, CR	Antibody (IHC)	Swant (CB, CR)	NR	N	Y	Omission of primary; replacement with normal serum	Y	Preadsorption with the target protein blocked labelling, with no change after preincubation with the other calcium binding protein		2	Both reported	Methods 2.3, Immunohistochemistry	Rabbit polyclonal anti-CR 1:3000; mouse monoclonal anti-CB D-28K 1:8000. Cross-adsorption control demonstrates marker-level specificity, not just signal dependence on the primary.
13	Dupper	2013	IHC	BA 9/46, 41, 44	CB	Antibody (IHC)	Swant	cat #300, CB-D28	Y	NR		NR			0	Neither reported	Methods, Immunohistochemistry	Anti-CB 1:8000. No control experiments described. Unpublished thesis.
14	Chance et al.	2005	IHC	BA 22	CB	Antibody (IHC)	Swant	D-28K	N	Y	Omission of primary	NR			1	Partial	Methods 2.3, Immunohistochemistry	Mouse anti-calbindin D-28K 1:4000. Specificity confirmed by absence of staining with primary omitted.
15	Wang et al.	2011	IHC	BA 28	PV, SST, CB	Antibody (IHC)	Sigma (PV, CB); Millipore (SST)	PV clone PARV-19; CB clone CB-955	Y	NR		NR			0	Neither reported	Methods, Immunocytochemistry	PV 1:10,000; SST 1:500 (rat anti-somatostatin 1-14); CB 1:8000. No control experiments described.
				Sub, PrS, PaS
16	Wheeler et al.	2006	IHC	23, 30, 18	CB	Antibody (IHC)	Swant (CB, PV)	CB 28; PV 235	Y	Y	Dedicated negative control sections from the same cohort	Y	Dedicated positive control sections stained with anti-PV, processed alongside each matched pair		2	Both reported	Methods 2.2 (Immunohistochemistry)	Cb 1:50,000; PV 1:30,000.
17	Steullet et al.	2018	IHC	TRN	PV	Antibody (IHC)	Not reported in main text	NR	N	NR		NR			0	Neither reported	Methods, Immunohistochemistry
18	Konradi et al.	2011	IHC	CA 1, 2/3, 4	PV, SST	Antibody (IHC)	Millipore (SST); Sigma (PV)	SST MAB354; PV P3088, clone PARV-19	Y	NR		NR			0	Neither reported	Methods 2.3, Immunocytochemistry	SST 1:500; PV 1:10,000. Procedure cross-referenced to Pantazopoulos et al. 2007
19	Zhang & Reynolds	2002	IHC	DG, CA1-4	PV, CR	Antibody (IHC)	ICN Biochemicals (PV); Swant (CR)	PV clone PA-235	Y	Y	Omission of primary	NR			1	Partial	Methods, Immunocytochemistry	PV 1:3000; CR 1:5000.
20	Farmer et al.	2023	IHC	CA1-4, Sub	PV	Antibody (IHC)	Sigma	P3088	Y	Y	Omission of primary	NR			1	Partial	Methods, Immunohistochemistry	Monoclonal mouse anti-PV 1:1000.
21	Falkai et al.	2016	IHC	CA1, 2/3, 4, Sub	PV	Antibody (IHC)	Sigma	NR	N	NR		NR			0	Neither reported	Methods, Immunohistochemistry	Monoclonal anti-PV 1:500, protocol cross-referenced to Bernstein et al. 2007. No control experiments described for the PV antibody.
22	Kilonzo et al.	2020	IHC	IC	PV	Antibody (IHC)	Not reported in main text	NR	N	NR		NR			0	Neither reported	Methods (full methods in supplementary information)
23	Adorjan et al.	2020	IHC	CN	CR	Antibody (IHC)	Chemicon	AB5054	Y	Y	Omission of primary	NR		For the separate qPCR component: GAPDH and PPIA, selected by NormFinder from 7 candidates	1	Partial	Methods, Immunohistochemistry	Rabbit anti-CR 1:300; Envision Kit secondary (Dako K-5007). No labelling when primaries omitted.
24	Holt et al.	1999	IHC	CN, VStr, Put	CR	Antibody (IHC)	Swant (CR); Sigma (CB)	NR	N	Y	Omission of primary antiserum/antibody	Y	Published characterization of the anti-CR antiserum cited (Schwaller et al. 1993)		2	Both reported	Methods, Immunohistochemistry	CR 1:5000; CB 1:500. Acknowledgements also record a comparison against a donated sheep anti-CR antibody, but that comparison is not reported in Methods or Results.
25	Pantazopoulos et al.	2017	IHC	Amygdala	SST	Antibody (IHC)	EMD Millipore (SST)	MAB354, lot NG1934075	Y	Y	Omission of primary or secondary	Y	Manufacturer specification of no cross-reactivity with enkephalins, endorphins or substance P; specificity additionally confirmed by the authors and by others		2	Both reported	Methods, Immunocytochemistry	Rat anti-SST 1:500. NPY antibody (Chemicon AB1915, lot 0604027825) also used but not for a marker extracted here.
				BA 28	PV
mRNA
26	Dienel et al.	2025	mRNA FISH	BA 9	SST	FISH probe	Advanced Cell Diagnostics (ACDBio)	Custom-designed probes: SLC32A1, SST, GAD1	Y	NR		NR		qPCR values expressed relative to the mean of normalizer transcripts	0	Neither reported	Methods, Multiplex FISH	FISH assay v1 and v2 kits (ACDBio).
27	Dienel et al.	2023	mRNA FISH	BA 9	PV, SST	FISH probe	Advanced Cell Diagnostics	SST HGNC:11329; PVALB HGNC:9704; SOX6 HGNC:16421; SLC32A1 HGNC:11018	Y	NR		NR			0	Neither reported	Methods, FISH Tissue Labeling	Four-plex FISH. VGAT and SOX6 chosen as transcripts not altered in schizophrenia, functioning as internal reference channels.
28	Joshi et al.	2015	mRNA ISH, quantitative PCR	BA 11	PV, SST	ISH riboprobe + qPCR assay	In-house / custom riboprobes (ISH); primers in Suppl. Table S1 (qPCR)	Custom 35S-UTP riboprobes (SST, PV); qPCR primer sequences in Suppl. Table S1	Y	Y	Sense-strand riboprobe; post-hybridization RNase digestion	Y	No hybridization signal with sense control for either probe; laminar expression pattern matched previous reports	Geometric mean of four housekeepers: beta-actin, TATA box binding protein, ubiquitin C, GAPDH	2	Both reported	Methods, In situ hybridization / RNA extraction and qRT-PCR	Sense controls run on additional sections at matched concentration and reported in Results.
29	Morris et al.	2008	mRNA ISH	BA 9	SST	ISH riboprobe	In-house / custom (subcloned into pSTBlue-1, Novagen)	Human SST, 337 bp, bases 112-448, GenBank NM_001048	Y	Y	Sense riboprobe; RNase A treatment	Y	Laminar distribution matched published SST immunoreactivity; sense probe gave no signal above background; within-pair differences correlated with microarray (r=0.78) and qPCR (r=0.91) using different probe sequences		2	Both reported	Methods, In Situ Hybridization; Results, Specificity of SST Riboprobe	Sequencing confirmed 100% homology to the reported sequence. The most thoroughly validated probe in the dataset, with a dedicated Results subsection.
30	Takahashi et al.	2002	mRNA ISH	BA 9/10/11	PV	ISH riboprobe	In-house / custom oligonucleotide	Bases 123-167 of human PV mRNA, EMBL X63070	Y	Y	Competition with 200-fold excess unlabelled probe	Y	Probe previously characterised by in situ hybridization and Northern analysis; laminar pattern consistent across cases		2	Both reported	Methods, Preparation of probe / In situ hybridization	3′-end labelled with 35S-dATP. Excess unlabelled probe blocked the hybridisation signal (reported in Results with a figure panel).
31	Hashimoto et al.	2003	single- and dual-label ISH	BA 9	PV, CR	ISH riboprobe	In-house / custom (subcloned into pSTBlue-1, Novagen)	PV 345 bp, bases 59-403, GenBank NM_002854; CR 748 bp, bases 393-1140, GenBank X56667	Y	Y	Sense riboprobe	Y	Laminar distributions matched published PV and CR immunoreactivity; dual-label control showed 98% co-detection between independent probes to the same transcript		2	Both reported	Methods, In Situ Hybridization; Results, Specificity of riboprobes	Sequencing confirmed 100% homology. DIG-labelled GAD67 riboprobe (GenBank NM_000817) used for the dual-label component.
32	Fung et al.	2010	mRNA qPCR	BA 9	PV, SST, CB, CR	qPCR primer / probe assay	Applied Biosystems (TaqMan)	PV Hs00161045_m1; SST Hs00356144_m1; CB Hs01077191_g1; CR Hs00242372_m1	Y	NR		Y	7-point standard curve of pooled prefrontal cortex cDNA run for every gene	Geometric mean of four housekeepers: ubiquitin C, beta-actin, GAPDH, TATA box binding protein (reference selection justified against the cohort)	1	Partial	Methods, quantitative RT-PCR
33	Nakatani et al.	2006	mRNA RT-qPCR	BA 46	SST	qPCR primer / probe assay	Applied Biosystems (Assays-on-Demand TaqMan MGB)	Assay IDs not reported	N	Y	No-template control on the same plate	Y	Standard curve of threshold cycle against input quantity constructed for each assay	beta-2-microglobulin, selected from 11 candidate probes on the TaqMan Human Endogenous Control Plate	2	Both reported	Materials and Methods, Real-time quantitative PCR
34	Volk et al.	2016	mRNA qPCR	BA 9	PV, SST	qPCR primer / probe assay	In-house / custom SYBR Green primers	Primer sequences in Supplemental Table S2	Y	NR		Y	Amplification efficiency above 94% across a wide range of cDNA dilutions; single specific products in dissociation curve analysis	Geometric mean of three reference genes: beta-actin, cyclophilin A, GAPDH (stability previously established in this cohort)	1	Partial	Methods 2.2, quantitative PCR
35	Purves-Tyson et al.	2021	mRNA qPCR	Midbrain	PV, SST	qPCR primer / probe assay	Invitrogen / Thermo Fisher (TaqMan)	Assay IDs in Table S1	Y	NR		Y	Relative standard curve method with serial dilutions of pooled cDNA; replicability confirmed by correlating two independent qPCR platforms	Geometric mean of four housekeepers: beta-actin, TATA box binding protein, ubiquitin C, GAPDH (no difference by diagnosis)	1	Partial	Methods, qPCR	High-throughput Fluidigm qPCR.
36	Fung et al.	2014	mRNA qPCR	BA 46/11	PV, CB, CR, SST	qPCR primer / probe assay	Applied Biosystems (TaqMan)	PV Hs161045_m1; SST Hs356144_m1; CB Hs1077197_m1; CR Hs242372_m1 (Table 2)	Y	NR		NR		Geometric mean of four housekeepers: TATA box binding protein, beta-actin, ubiquitin C, beta-2-microglobulin (no variation by diagnosis)	0	Neither reported	Methods 2.2; Table 2	Assay validation cross-referenced to Fung et al. 2010 rather than reported here.
37	Chung et al.	2018	mRNA qPCR	BA 9	PV	qPCR primer / probe assay	In-house / custom SYBR Green primers	Primer sets as previously reported (Chung et al. 2016); sequences not reproduced	N	NR		Y	Primer sets previously shown to yield a single band of predicted size on a gel, amplification efficiency above 98% in standard curve analyses, and single specific products in dissociation curve analyses	Geometric mean of three reference genes: beta-actin, GAPDH, cyclophilin (stability verified in this cohort)	1	Partial	Methods, quantitative polymerase chain reaction
38	Tsubomoto et al.	2019	mRNA qPCR	BA 17/18	PV, SST	qPCR primer / probe assay	In-house / custom SYBR Green primers	Primer sequences in Supplementary Table 2	Y	NR		Y	Single specific products in dissociation curve analyses; amplification efficiency at or above 96% in standard curve analyses; all amplified fragments of expected size	Geometric mean of two reference genes: beta-actin, cyclophilin A	1	Partial	Methods, Real-Time PCR Analyses
				BA 7
				BA 9
39	Volk et al.	2012	mRNA qPCR	BA 9	PV, SST, CR	qPCR primer / probe assay	In-house / custom SYBR Green primers	Primer sequences in Table S2 (online supplement)	Y	NR		Y	Amplification efficiency above 96% across a wide range of cDNA dilutions; single specific products in dissociation curve analysis	Geometric mean of three reference genes: beta-actin, cyclophilin A, GAPDH	1	Partial	Methods, Quantitative PCR	Separate ISH component for Lhx6 (GenBank NM_014368) used sense and antisense riboprobes; not a marker extracted here.
40	Woo et al.	2008	mRNA DISH	BA 24	CB	ISH riboprobe (dual-label)	In-house / custom (CB cRNA); NR2A probe a gift from C. Konradi	Human CB, nucleotides 289-937, GenBank NM004929.2	Y	Y	Sense-strand probe run as negative control for both probes	NR			1	Partial	Methods, Double In Situ Hybridization, Riboprobe Preparation	Digoxigenin-UTP labelled CB cRNA (Boehringer Mannheim); 35S-UTP labelled NR2A cRNA.
18	Konradi et al.	2011	mRNA qPCR	CA 1, 2/3, 4	PV, SST	qPCR primer / probe assay	Applied Biosystems (RecoverAll extraction kit)	Assay details not reported in main text	N	NR		NR			0	Neither reported	Methods 2.8, Real-time quantitative PCR (Q-PCR)
41	Hashimoto et al.	2008	mRNA qPCR	BA 9, 17, 24, 4	SST	qPCR primer / probe assay	In-house / custom SYBR Green primers	Primer sequences in data supplement Table 1	Y	NR		Y	Amplification efficiency at or above 97% confirmed by individual standard curve analyses; all primer sets amplified single specific products in dissociation curve analyses	Geometric mean of three internal controls: beta-actin, GAPDH, cyclophilin A	1	Partial	Methods, Quantitative Real-Time Polymerase Chain Reaction
42	Okuda et al.	2024	mRNA qPCR	BA 9	PV, SST, CR	qPCR primer / probe assay	In-house / custom SYBR Green primers	Primer sequences in online Supplementary Table 5	Y	NR		Y	Primer sets previously confirmed to yield amplification efficiency above 98% and single specific products of the predicted sizes	Geometric mean of three reference transcripts: ACTB, GAPDH, PPIA (stability previously demonstrated in the same cohort)	1	Partial	Methods, qPCR
43	Chung et al.	2016	mRNA qPCR	BA 9	PV, CR	qPCR primer / probe assay	In-house / custom SYBR Green primers	Primer sequences in Table S2 (online supplement)	Y	NR		Y	Amplification efficiency above 98% in standard curve analyses; single specific products in dissociation curve analyses; amplicons yielded a single band of predicted size on a gel	Geometric mean of three reference genes: beta-actin, GAPDH, cyclophilin A	1	Partial	Methods, Quantitative Polymerase Chain Reaction (qPCR)
44	Mellios et al.	2009	mRNA qPCR	BA 10	PV, SST	qPCR primer / probe assay	Applied Biosystems (TaqMan One-Step RT-PCR); Ambion (mirVana, miRNA)	Primer sequences in Supplement 2; custom primers (Applied Biosystems) for GUSB	Y	NR		NR		beta-2-microglobulin as the single normaliser; cross-checked against 18S rRNA and GUSB in eight randomly selected pairs (correlations r = 0.87 and 0.85)	0	Neither reported	Methods and Materials, RNA Quantification
